# *Thinopyrum intermedium* TiAP1 interacts with a chitin deacetylase from *Blumeria graminis* f. sp. *tritici* and increases the resistance to *Bgt* in wheat

**DOI:** 10.1101/2021.02.08.430348

**Authors:** Yanlin Yang, Pan Fan, Jingxia Liu, Wenjun Xie, Na Liu, Zubiao Niu, Quanquan Li, Jing Song, Qiuju Tian, Yinguang Bao, Honggang Wang, Deshun Feng

## Abstract

The biotrophic fungal pathogen *Blumeria graminis* f. sp. *tritici* (*Bgt*) is a crucial factor causing reduction of global wheat production. Wild wheat relatives, e.g. *Thinopyrum intermedium,* is one of the wild-used parents in wheat disease-resistant breeding. From *T*. *intermedium* line, we identified the aspartic acid protein gene, *TiAP1*, which involved in resistance against *Bgt*. TiAP1 is a secreted protein that accumulates in large amounts at the infection sites of powdery mildew and extends to the intercellular space. Yeast two-hybrid showed that it interacted with the chitin deacetylase (BgtCDA1) of *Bgt*. The yeast expression, purification, and *invitro* test confirmed the chitin deacetylase activity of BgtCDA1. The bombardment and VIGS mediated host-induced gene silencing showed *BgtCDA1* promotes the invasion of *Bgt*. Transcriptome analysis showed the cell wall xylan metabolism, lignin biosynthesis-related, and defence genes involved in the signal transduction were upregulated in the transgenic *TiAP1* wheat induced by *Bgt*. The TiAP1 in wheat may inactivate the deacetylation function of BgtCDA1, cause chitin oligomers expose to wheat chitin receptor, then trigger the wheat immune response to inhibit the growth and penetration of *Bgt*, and thereby enhance the tolerance of wheat to pathogens.
