## Supplementary figures, tables, methods, and movie and for "*Thinopyrum intermedium* TiAP1 interacts with a chitin deacetylase from *Blumeria graminis* f. sp. *tritici* and increases the resistance to *Bgt* in wheat": Table S1.xlsx

### Sheet: Sheet1
Table S1 Evaluation of the resistance to E09 in YN15, wheat lines overexpressing TiAP1, and the hybrid subsequent generation of F3 in the seedling stage. Lines 1-10: ten hybrid F3 generation lines. YN15 and OE1 are as the susceptible and resistant controls respectively
Wheat lines	Infection types (IT)
Line 1	1
Line 2	2
Line 3	3
Line 4	1
Line 5	1
Line 6	2
Line 7	2
Line 8	2
Line 9	1
Line 10	2
YN15	4
OE1	2
