## Supplementary figures, tables, methods, and movie and for "*Thinopyrum intermedium* TiAP1 interacts with a chitin deacetylase from *Blumeria graminis* f. sp. *tritici* and increases the resistance to *Bgt* in wheat": Table S2.xlsx

### Sheet: Sheet1
Table S2 Evaluation of the resistance to powdery mildew in Bobwhite and wheat lines overexpressing TiAP1 at the adult stage. OE 1-10 represent ten wheat lines overexpressing TiAP1. Bobwhite is as the control
Wheat lines	Infection types (IT)
OE1	2
OE2	1
OE3	1
OE4	1
OE5	1
OE6	1
OE7	2
Bobwhite	3
