## Supplementary figures, tables, methods, and movie and for "*Thinopyrum intermedium* TiAP1 interacts with a chitin deacetylase from *Blumeria graminis* f. sp. *tritici* and increases the resistance to *Bgt* in wheat": Table S3.xlsx

### Sheet: Table S3
Table S3 Differential gene expression in the transgenic lines overexpression OE2 and Bobwhite when inoculated with E09 for two days. The default conditions of the screening included P < 0.01 and fold change > 4
gene_id	foldChange	log2FoldChange	pval	padj	up_down	expression_Bob_2_1	expression_Bob_2_2	expression_Bob_2_3	expression_OE2_1	expression_OE2_2	expression_OE2_3
TraesCS1A02G003100	8.8941	3.15285	0.000648809	0.0453044	Up	0	0.0274741	0.0264898	0.181313	0.0819857	0.142643
TraesCS1A02G110000	7.79852	2.9632	5.11e-19	1.36e-15	Up	0.264509	0.485657	0.478861	3.71698	2.67942	2.77973
TraesCS1A02G116800	4.06526	2.02335	0.00016691	0.0159893	Up	0.238914	0.24757	0	1.2081	0	1.2678
TraesCS1A02G134100	0.181071	-2.46537	7.99e-06	0.00133032	Down	1.05947	0.666635	0.986008	0.0744521	0.246268	0.234584
TraesCS1A02G163600	5.11682	2.35525	0.00346132	0.14787	Up	0	0.221083	0	0.214986	0.686781	0.107741
TraesCS1A02G339700	4.00172	2.00062	0.000455075	0.0348615	Up	0.303884	0.198392	0.0730357	0.97112	0.701676	0.670022
TraesCS1A02G355300	0.160739	-2.63721	0.0026801	0.125566	Down	18.0364	4.4491	18.1967	1.38586	2.46392	3.05866
TraesCS1A02G410500	4.02569	2.00924	9.37e-12	6.74e-09	Up	1.0429	1.47161	1.33881	5.11594	4.36782	5.40147
TraesCS1A02G414500	0.106294	-3.23387	0.000415171	0.0326181	Down	0.51202	0.284208	0.827835	0	0	0.19238
TraesCS1B02G180300	0.0281467	-5.15089	0.000344295	0.0282125	Down	0.737778	0.483103	0.154737	0	0	0
TraesCS1B02G217200	5.02965	2.33046	2.64e-05	0.00355976	Up	0.322907	0.163762	0.148437	1.77096	0.999877	1.18127
TraesCS1B02G253600	4.03702	2.01329	0.000456185	0.0348878	Up	0.224684	0.234742	0.165556	1.15773	0.833395	1.03175
TraesCS1B02G323100	4.26893	2.09388	5.74e-15	7.62e-12	Up	0.358533	0.374264	0.691315	1.95305	2.29806	1.82837
TraesCS1B02G413900	0.236191	-2.08197	0.00514464	0.189586	Down	0.646955	0.447674	1.12905	0.0946282	0.213612	0.254385
TraesCS1B02G440300	4.68546	2.22819	6.16e-08	2e-05	Up	0.406018	0.524459	0.577319	3.00904	2.22803	1.86303
TraesCS1B02G454500	0.153219	-2.70633	0.00891898	0.268926	Down	7.76301	1.3244	5.96506	0.261104	1.24337	0.800854
TraesCS1B02G455100	0.188033	-2.41094	0.00516432	0.189969	Down	2.29557	0.998512	3.56842	0.318746	0.353002	0.599302
TraesCS1D02G203000	0.179657	-2.47669	0.00224808	0.110656	Down	0.314533	0.332305	0.389339	0.0403425	0	0.129409
TraesCS1D02G233800	0.175115	-2.51362	0.00413935	0.165911	Down	1.1445	0.405309	0.365632	0.190945	0	0.1922
TraesCS1D02G352500	12.8191	3.68022	1.83e-17	3.5e-14	Up	0.0190467	0.0138573	0.0405107	0.306765	0.371387	0.339133
TraesCS1D02G355100	0.110531	-3.17747	1.69e-08	6.55e-06	Down	13.8094	8.44435	8.29775	0.540018	0.912363	1.45728
TraesCS1D02G389200	0.196303	-2.34884	0.000434449	0.0337921	Down	8.48822	0	4.25793	0	0	0
TraesCS1D02G431200	0.216496	-2.20759	0.00560906	0.200259	Down	10.8505	3.06068	9.076	0.764656	2.54724	1.81763
TraesCS2A02G027400	0.0530591	-4.23626	0.0062266	0.214252	Down	0.16175	0.135523	0.288584	0	0	0.0314786
TraesCS2A02G027500	0	#NAME?	0.000270253	0.0234759	Down	0.139988	0.177968	0.488681	0	0	0
TraesCS2A02G027700	0.0906877	-3.46295	0.00246703	0.117903	Down	1.29738	0.471149	2.16096	0.117088	0.0315363	0.208142
TraesCS2A02G069700	0	#NAME?	0.00960064	0.280224	Down	0.710393	0	0.844105	0	0	0
TraesCS2A02G071700	17.9426	4.16532	0.00715216	0.234308	Up	0.0420103	0	0	0.124035	0.22713	0.389713
TraesCS2A02G104600	5.12763	2.35829	0.00785852	0.248035	Up	0.569965	0.445985	0.211566	2.83019	1.43835	1.15485
TraesCS2A02G107500	0.133507	-2.90501	0.00763336	0.243826	Down	23.688	4.39704	17.3552	1.1397	1.83475	3.0528
TraesCS2A02G161500	4.44618	2.15256	3.82e-10	2.01e-07	Up	5.23593	6.63825	5.27689	25.3394	31.1228	20.5659
TraesCS2A02G175100	0	#NAME?	0.00914581	0.272242	Down	0.0890915	0.0917352	0.200531	0	0	0
TraesCS2A02G315600	0.13252	-2.91572	0.00996007	0.286239	Down	3.1994	0.528716	4.37897	0.303845	0.266389	0.687553
TraesCS2A02G394900	0	#NAME?	0.000706217	0.048528	Down	1.29775	0.149654	0.960521	0	0	0
TraesCS2A02G395000	0.21475	-2.21927	0.00235943	0.114357	Down	2.55016	0.874722	1.52731	0.39382	0.146539	0.606293
TraesCS2A02G421500	0.208146	-2.26433	0.00358754	0.15116	Down	1.50091	0.549752	0.956681	0	0.20711	0.342549
TraesCS2A02G422100	0.128671	-2.95824	0.00215036	0.107221	Down	1.91425	0.654788	0.950515	0.184299	0.139355	0.13273
TraesCS2A02G476000	11.035	3.46401	1.03e-09	4.98e-07	Up	0.457584	0.228815	0.205742	1.85702	3.3976	2.77523
TraesCS2B02G000100	0.196694	-2.34597	0.00971645	0.282292	Down	0.833247	0.229174	0.620548	0.042761	0.0484625	0.23044
TraesCS2B02G036800	4.86662	2.28292	2.63e-07	6.96e-05	Up	0.678695	1.006	0.590685	4.23922	4.28207	2.14751
TraesCS2B02G036900	Inf	Inf	0.00627277	0.215411	Up	0	0	0	0.163758	0.366405	0.058008
TraesCS2B02G040500	0.216569	-2.2071	4.88e-05	0.00587587	Down	5.13492	3.16268	6.77067	0.678023	1.19652	1.73091
TraesCS2B02G042700	4.12344	2.04385	5.42e-28	2.88e-24	Up	0.959974	0.941104	1.03265	4.08744	3.69894	3.78526
TraesCS2B02G121600	4.94003	2.30452	2.86e-13	2.83e-10	Up	1.2663	1.41866	0.861361	6.70476	6.37725	4.72414
TraesCS2B02G124800	0.10641	-3.23229	0.00614604	0.212538	Down	57.2125	9.25802	37.8897	1.06806	4.70547	5.9293
TraesCS2B02G125100	0.118279	-3.07973	0.00493953	0.185491	Down	26.3612	5.25028	19.9174	0.642709	2.15455	3.51753
TraesCS2B02G187500	4.37224	2.12837	9.2e-17	1.55e-13	Up	3.45292	3.15489	4.30438	16.0537	19.2036	13.8618
TraesCS2B02G211900	4.99059	2.31921	0.0014839	0.0832468	Up	0.153629	0.150222	0.0338261	0.425135	0.285754	0.820519
TraesCS2B02G224300	4.41989	2.14401	7.41e-08	2.34e-05	Up	0.193397	0.199675	0.332867	1.10318	1.16679	0.913554
TraesCS2B02G255800	Inf	Inf	6.6e-31	5.7e-27	Up	0	0	0	1.39862	1.67887	1.32703
TraesCS2B02G327300	0.0380988	-4.71411	0.000597526	0.0428945	Down	0.128569	0.071342	0.0552988	0	0	0.0132858
TraesCS2B02G356100	0.0786842	-3.66778	0.00983119	0.283989	Down	0.224333	0.0485662	0.093186	0.023024	0	0
TraesCS2B02G367500	4.19481	2.06861	3.42e-05	0.00441838	Up	0.32126	1.11111	0.789062	3.72933	3.37183	2.02131
TraesCS2B02G401300	4.00428	2.00154	3.27e-10	1.78e-07	Up	0.257677	0.216438	0.303304	1.00139	1.16054	0.81905
TraesCS2B02G413000	0.178793	-2.48364	0.00296804	0.13388	Down	52.024	15.1282	32.8238	4.29074	5.62314	8.02923
TraesCS2B02G440700	0.0939644	-3.41174	0.00208078	0.104683	Down	0.160319	0	0.219109	0	0	0.0805689
TraesCS2B02G445600	0.136792	-2.86995	5.37e-08	1.78e-05	Down	0.728994	1.48053	1.58417	0.122659	0.0997228	0.313529
TraesCS2B02G451000	0.117586	-3.08821	0.000154373	0.0150365	Down	1.1852	1.32452	1.26763	0	0.193392	0.277909
TraesCS2B02G451100	10.4224	3.38161	0.00970404	0.28205	Up	0.0239431	0	0.0253161	0.0504404	0.23972	0.0761208
TraesCS2B02G473000	0.221356	-2.17556	0.00927411	0.274052	Down	0.126939	0.0441422	0.0778483	0.00830105	0	0
TraesCS2B02G499700	4.44366	2.15175	0.00103265	0.0639014	Up	0.280893	0.421602	0.764896	3.25008	1.97988	1.73866
TraesCS2B02G516700	4.36872	2.12721	1.18e-25	5.08e-22	Up	17.4802	9.80601	15.5033	66.0488	69.2293	56.1491
TraesCS2B02G519100	10.9503	3.4529	0.0071322	0.233876	Up	0	0.0460683	0.0420501	0.0430968	0.439508	0.419684
TraesCS2D02G017500	0.0803908	-3.63683	0.00906261	0.270869	Down	0.169885	0.110565	0.500306	0.0340286	0	0.0325863
TraesCS2D02G029500	0	#NAME?	1.34e-05	0.00202293	Down	0.244746	0.289089	0.454734	0	0	0
TraesCS2D02G068500	0	#NAME?	3.93e-05	0.00490156	Down	1.17448	0.289667	1.03612	0	0	0
TraesCS2D02G104300	6.39806	2.67764	6.02e-17	1.04e-13	Up	0.705185	0.596239	0.615101	4.92783	3.96055	3.51005
TraesCS2D02G107800	0.155287	-2.68699	0.00320541	0.14097	Down	38.9614	9.78906	34.4386	1.72185	5.1081	6.43468
TraesCS2D02G166500	5.36764	2.42429	0.00701219	0.23087	Up	0.119078	0.120629	0.166208	1.32301	0.388684	0.802459
TraesCS2D02G188600	4.83641	2.27394	7.93e-15	1.03e-11	Up	0.307319	0.554755	0.2999	1.84468	2.03014	1.51828
TraesCS2D02G194300	13.0973	3.7112	4.17e-20	1.2e-16	Up	0.514173	0.260183	0.236077	2.99705	4.10046	2.40631
TraesCS2D02G347500	4.16729	2.05911	6.03e-06	0.00104161	Up	0.16749	1.05133	0.268378	2.05537	2.39595	1.64855
TraesCS2D02G352700	0.203443	-2.2973	1.77e-32	2.04e-28	Down	12.4001	12.188	11.2531	3.53665	3.4696	2.60689
TraesCS2D02G391500	6.56338	2.71444	0.00775314	0.246059	Up	0.165838	0.335377	0.152105	1.24543	1.20886	1.79234
TraesCS2D02G418600	0.0406611	-4.62021	0.00429961	0.170354	Down	2.99989	0.260162	1.99372	0	0.160939	0
TraesCS2D02G420700	68.2694	6.09317	4.11e-18	9.47e-15	Up	0	0	0.0330671	0.0464261	0.031692	0.0147106
TraesCS2D02G558400	7.1927	2.84653	0.00449717	0.175177	Up	0.0996259	0	0.100394	0.256152	0.446953	0.640794
TraesCS3A02G061600	0.231403	-2.11152	0.00105983	0.0651165	Down	13.7442	5.41815	11.9361	1.22155	1.95807	3.84718
TraesCS3A02G063700	4.92279	2.29948	0.00183694	0.0959736	Up	0	0	0.0572966	0.307251	0.207127	0.223217
TraesCS3A02G119600	4.40789	2.14009	5.76e-06	0.00100467	Up	0.222123	0.328662	0.245853	0.938346	0.657872	1.20684
TraesCS3A02G147600	7.94049	2.98923	0.00570573	0.202796	Up	0.0979374	0.0488647	0.044918	0.49938	1.15908	0.190867
TraesCS3A02G209100	5.13815	2.36125	1.56e-31	1.54e-27	Up	2.263	2.43592	2.11327	12.429	13.3682	12.0459
TraesCS3A02G256300	0.210396	-2.24882	0.00217967	0.108214	Down	0.738921	0.329354	0.864264	0.0382033	0.129545	0.245911
TraesCS3A02G311500	4.55313	2.18686	3.77e-05	0.00474944	Up	0.0122538	0.054369	0.0662821	0.191247	0.171943	0.0998576
TraesCS3A02G404400	23.9529	4.58213	0.000945583	0.0599952	Up	0	0	0	0.852871	0.963505	0.917037
TraesCS3A02G406800	0.0627836	-3.99347	5.1e-06	0.000919936	Down	0.969621	0.485929	0.594765	0	0.0580899	0.11113
TraesCS3A02G441000	0.0741801	-3.75282	0.00107259	0.0655505	Down	0.648644	0.419181	0.771987	0.0776906	0.0826832	0
TraesCS3A02G480200	0.249485	-2.00297	0.00519734	0.190315	Down	13.5207	4.54399	10.3435	1.36228	2.24376	3.47798
TraesCS3A02G480400	0.102866	-3.28116	0.00170961	0.0913805	Down	6.79378	1.71066	5.68356	0.538614	0.40907	0.488477
TraesCS3A02G481600	0.0987746	-3.33972	0.000872264	0.0572058	Down	3.96696	1.4854	5.23585	0.0635871	0.722338	0.275847
TraesCS3A02G483000	0.0913073	-3.45313	0.00195387	0.0997283	Down	7.90522	1.64477	5.29232	0.0548692	0.926872	0.411326
TraesCS3A02G483900	Inf	Inf	0.00539832	0.195185	Up	0	0	0	0.147749	0.118738	0.188166
TraesCS3A02G506300	4.10004	2.03564	0.000682909	0.0473504	Up	0.0713503	0.267359	0.216929	0.754158	0.837342	0.465768
TraesCS3A02G517100	0.0789598	-3.66274	0.000107125	0.011209	Down	4.18246	0.444283	2.14062	0.138044	0	0.576577
TraesCS3B02G023000	5.40085	2.43319	1.64e-18	4.2e-15	Up	5.21201	9.21472	3.00239	18.7835	26.3514	24.8893
TraesCS3B02G023300	4.82984	2.27197	1.79e-08	6.84e-06	Up	0.660731	0.823844	1.05243	5.37038	4.08127	3.13272
TraesCS3B02G150300	6.3848	2.67464	0.00302424	0.135673	Up	0.300808	0.102767	0.0926342	1.14592	0.423609	1.29944
TraesCS3B02G228100	14.3165	3.83961	1.04e-10	6.14e-08	Up	0	0	0	0.0771886	0	0.0822741
TraesCS3B02G239400	4.97301	2.31412	5.5e-24	2.24e-20	Up	1.38533	1.82117	2.60987	10.0357	11.1735	8.92029
TraesCS3B02G259500	12.4318	3.63597	4.92e-47	3.4e-42	Up	0.342744	0.963111	1.10422	11.7303	10.7358	9.25085
TraesCS3B02G293200	0.145681	-2.77911	0.00450326	0.175177	Down	6.91963	1.72011	4.23998	0.0625788	0.853405	1.09
TraesCS3B02G379200	4.57951	2.19519	5.79e-36	1.33e-31	Up	6.40229	8.93153	7.34961	32.746	38.5485	31.7954
TraesCS3B02G385800	4.23388	2.08198	0.00101173	0.0629833	Up	0.0464339	0.250017	0.0475517	0.485696	0.739199	0.606871
TraesCS3B02G435200	0.226098	-2.14498	0.00254805	0.121022	Down	0.176453	0.485098	0.242607	0.082373	0.0925682	0.0220414
TraesCS3B02G442400	0.225697	-2.14754	0.000554996	0.0407518	Down	0.420801	0.267395	0.203377	0.0360948	0.11415	0.0359463
TraesCS3B02G525000	0.0944052	-3.40499	0.0051564	0.189918	Down	10.8499	2.04093	6.32346	0.458675	0.318556	1.02363
TraesCS3B02G526000	0.0500799	-4.31962	5.01e-05	0.00600422	Down	11.1503	2.88058	8.33183	0.332964	0.309472	0.468928
TraesCS3B02G528500	0.191988	-2.38091	0.0018021	0.0950951	Down	5.41594	1.8488	3.55387	0.733024	0.765146	0.616084
TraesCS3B02G549500	5.09397	2.34879	3.56e-11	2.3e-08	Up	0.712621	1.14176	1.56877	5.46821	7.30057	5.24657
TraesCS3D02G022500	5.14421	2.36295	0.000589639	0.0424166	Up	0.111661	0.172016	0.159014	0.53896	0.832115	0.619987
TraesCS3D02G052400	0.140858	-2.82768	0.00893688	0.269037	Down	3.50345	0.602257	3.57515	0.141547	0.322024	0.461134
TraesCS3D02G067500	0.12818	-2.96375	0.000441223	0.0342364	Down	3.29101	3.9863	1.27751	0.377913	0.179997	0.453044
TraesCS3D02G108500	0.112946	-3.1463	1.32e-05	0.0020037	Down	0.431393	0.242306	0.460959	0.0226982	0.0242826	0.0230126
TraesCS3D02G136700	6.58809	2.71986	0.00769921	0.245249	Up	0.119491	0	0.0350605	0.397353	0.288367	0.234868
TraesCS3D02G212000	5.48222	2.45476	3.38e-30	2.2e-26	Up	1.21647	2.84858	1.95261	11.4299	11.9338	10.1993
TraesCS3D02G223400	0.0729873	-3.77621	0.000101207	0.0107859	Down	2.89931	0.80617	1.68269	0.12985	0	0.146222
TraesCS3D02G233200	67.288	6.07228	0.000615373	0.0437663	Up	0	0	0.0230442	0.24889	0.427647	0.180756
TraesCS3D02G260300	0.118771	-3.07375	0.0050929	0.188282	Down	18.2804	3.40232	13.4964	0.29691	1.01655	3.11833
TraesCS3D02G260500	0.0871756	-3.51993	8.26e-06	0.0013582	Down	4.68881	1.80681	3.43526	0	0.695706	0.200009
TraesCS3D02G320700	0.181088	-2.46524	0.000161598	0.0156287	Down	0.10442	0.223016	0.127839	0	0	0
TraesCS3D02G353700	4.28469	2.09919	1.48e-09	6.94e-07	Up	1.01105	0.803165	0.849842	4.16938	4.34892	3.76753
TraesCS3D02G422100	11.9989	3.58483	0.00286403	0.131246	Up	0.0358713	0.0371376	0	0.248011	0.314199	0.33813
TraesCS3D02G451400	4.39349	2.13537	8.4e-05	0.0092253	Up	1.09373	0.26824	0.304972	2.06539	1.80763	2.33267
TraesCS3D02G475200	0.134061	-2.89904	0.00156281	0.0859253	Down	15.8082	4.3205	11.1947	1.34843	1.15536	1.6272
TraesCS3D02G477300	0.159967	-2.64415	2.64e-05	0.00356062	Down	7.52615	3.65545	4.45936	0.375679	1.15568	1.04461
TraesCS3D02G478000	0.091377	-3.45203	0.00314514	0.13932	Down	5.48996	0.922067	4.05897	0.101198	0.339385	0.53799
TraesCS3D02G478300	0	#NAME?	0.00637386	0.217328	Down	1.33176	0	0.870282	0	0	0
TraesCS3D02G495200	4.54724	2.18499	9.73e-11	5.84e-08	Up	1.28594	1.36595	1.39301	7.98726	6.14884	5.98567
TraesCS4A02G061900	0.173697	-2.52536	0.00134296	0.0776096	Down	0.742061	0.367386	0.519781	0.0766556	0.0870208	0.124647
TraesCS4A02G092800	26.9909	4.7544	0.000338709	0.0278795	Up	0	0	0	1.89753	0.78226	1.23718
TraesCS4A02G296300	0.175306	-2.51205	0.00724062	0.236645	Down	14.9175	4.03448	9.58011	1.30823	2.24106	1.32798
TraesCS4A02G454300	0	#NAME?	0.00621193	0.21396	Down	0.0848678	0.0313599	0.0611613	0	0	0
TraesCS4A02G498000	0.164977	-2.59967	0.00353866	0.149832	Down	31.6426	7.54835	26.646	2.78438	4.71268	4.3213
TraesCS4B02G001300	0.222829	-2.16599	0.000106256	0.0111518	Down	1.56421	2.1426	2.03907	0.620157	0.434078	0.247294
TraesCS4B02G066600	5.03569	2.33219	0.00903081	0.270578	Up	0.0661727	0.0702256	0.0660252	0.3547	0.204279	0.381529
TraesCS4B02G157000	6.46569	2.69281	6.66e-09	2.8e-06	Up	0	0.141979	0.203538	0.0659332	0.20346	0.316779
TraesCS4B02G170100	0.189365	-2.40076	2.14e-05	0.00297214	Down	2.00898	1.03544	0.796336	0.264315	0.287938	0.21667
TraesCS4B02G194000	5.0934	2.34863	1.38e-17	2.8e-14	Up	0.927413	1.017	0.683086	4.30566	4.83159	3.95446
TraesCS4B02G206700	0.2493	-2.00404	4.32e-17	7.85e-14	Down	14.7929	12.7938	17.9549	3.02111	4.17263	3.61369
TraesCS4B02G237600	0.215252	-2.2159	0.000906208	0.0587071	Down	1.72826	0.940117	2.52124	0.165596	0.311673	0.651994
TraesCS4B02G264500	0.030003	-5.05875	0.000176915	0.0166679	Down	1.5997	0.467293	1.92146	0	0	0.137247
TraesCS4B02G287100	7.08842	2.82546	0.00369307	0.154196	Up	0.638378	0.966469	0.737509	9.24436	3.56854	3.86127
TraesCS4B02G365300	4.02182	2.00785	0.000449	0.0345295	Up	0.0320201	0.237663	0.0642063	0.392508	0.465189	0.445492
TraesCS4B02G387600	0.0831422	-3.58828	2.28e-06	0.00044647	Down	0.559053	0.39402	0.309952	0.0649093	0	0.0434044
TraesCS4B02G393100	0.235232	-2.08784	2.33e-07	6.35e-05	Down	12.2592	6.99045	11.4973	1.86297	2.23968	2.77846
TraesCS4D02G031700	0	#NAME?	0.00022968	0.0207112	Down	0.644715	0.778936	0.240636	0	0	0
TraesCS4D02G073700	8.31088	3.055	0.00501394	0.186964	Up	0.0619447	0.0333572	0	0.284232	0.27085	0.258203
TraesCS4D02G172200	0.165199	-2.59773	0.00338688	0.145547	Down	3.80939	2.07226	1.18444	0.245442	0.266778	0.35168
TraesCS4D02G202500	6.24534	2.64278	0.00147738	0.083016	Up	0.111935	0.0364561	0.0331908	0.171412	0.392836	0.526171
TraesCS4D02G207500	0.241652	-2.049	6.23e-28	3.07e-24	Down	26.4071	24.0832	30.1323	4.41972	6.21898	7.63085
TraesCS4D02G264500	0.0321339	-4.95976	1.12e-06	0.000242676	Down	0.924568	0.918611	2.07355	0	0.049865	0
TraesCS4D02G282800	33.5539	5.06841	3.23e-05	0.00421973	Up	0	0.0321102	0	0.337508	0.0334823	0.256248
TraesCS4D02G324200	4.67794	2.22587	0.00775157	0.246059	Up	0	0	0.663854	0	1.7164	1.6367
TraesCS4D02G346000	4.27772	2.09684	0.00157508	0.0862905	Up	0.25072	0.257039	0.47835	2.03538	0.578282	0.833559
TraesCS4D02G357900	5.4114	2.436	0.00493635	0.185473	Up	0.00839478	0.0449256	0	0.139443	0.283485	0.112155
TraesCS5A02G003500	0.0980499	-3.35034	0.000151222	0.0147938	Down	0.564294	0.422262	0.359693	0.0708856	0.0386254	0.0364486
TraesCS5A02G003600	0.134839	-2.89068	4.04e-21	1.4e-17	Down	2.93193	1.69797	2.44268	0.28335	0.31125	0.335432
TraesCS5A02G003700	0.175853	-2.50756	1.09e-08	4.4e-06	Down	9.32427	5.38756	6.41942	1.41781	0.849876	1.25293
TraesCS5A02G004500	0.135552	-2.88308	0.00351687	0.149184	Down	1.4063	0.382827	2.0044	0.0480064	0.252556	0.142928
TraesCS5A02G004800	0.152726	-2.71098	0.00569684	0.202584	Down	6.17064	2.06426	8.83063	0.30414	0.737447	1.36464
TraesCS5A02G049600	4.36304	2.12533	1.55e-14	1.88e-11	Up	2.69455	1.37193	2.49744	9.68316	10.9903	8.24282
TraesCS5A02G175700	4.54874	2.18547	0.00908134	0.271141	Up	0.0456437	0.0898614	0	0.417892	0.424635	0.223505
TraesCS5A02G198400	8.71323	3.12321	0.000110788	0.0114707	Up	0.0564869	0.0845784	0	0.375111	0.303597	0.552789
TraesCS5A02G203500	4.97501	2.3147	1.92e-11	1.31e-08	Up	0.548336	0.276367	0.714438	2.15846	3.16471	2.15326
TraesCS5A02G225300	4.22628	2.07939	4.64e-14	5.35e-11	Up	0.667163	1.57141	0.998471	5.42384	4.72516	5.05778
TraesCS5A02G269900	0.147919	-2.75712	0.000174866	0.0165199	Down	6.67129	3.15586	4.59582	0	0.412093	1.68337
TraesCS5A02G276200	0.234243	-2.09392	8.92e-05	0.00968651	Down	2.71782	1.15306	2.45299	0.25493	0.191508	0.907351
TraesCS5A02G386000	0.0779565	-3.68119	5.97e-05	0.00695309	Down	1.43875	0.884397	1.90318	0	0.244967	0.117703
TraesCS5B02G045100	0.186178	-2.42525	0.00892927	0.268926	Down	276.892	73.6935	191.903	19.2691	38.3101	48.9861
TraesCS5B02G059900	4.39019	2.13428	5.79e-05	0.00678285	Up	0	0.387085	1.05435	2.58724	4.07665	1.55066
TraesCS5B02G131600	4.59148	2.19896	0.000516647	0.0385304	Up	0.084927	0.172241	0.0265462	0.541183	0.38971	0.362552
TraesCS5B02G181500	0.175138	-2.51344	0.00963074	0.280612	Down	44.1457	9.76089	26.8629	4.2168	3.80324	5.51949
TraesCS5B02G224100	0.138757	-2.84937	0.0013714	0.0784652	Down	0.408674	0.41119	0.521976	0.0940755	0	0.146127
TraesCS5B02G242400	4.14867	2.05265	0.00143113	0.0807454	Up	0.06399	0.532333	0.124507	0.740132	1.40067	1.25733
TraesCS5B02G276300	11.5297	3.52729	0.00532417	0.193624	Up	0.030753	0	0	0.0482787	0.270831	0.208342
TraesCS5B02G391000	0.247258	-2.01591	0.000207058	0.019046	Down	3.69676	2.02065	3.78632	0.259878	1.50019	1.01108
TraesCS5B02G403700	0.083918	-3.57488	0.00260062	0.122675	Down	11.2415	2.27675	6.76532	0	0.595545	1.13491
TraesCS5D02G004500	0.144707	-2.7888	0.00320247	0.14097	Down	0.36034	0.231428	0.475434	0	0.188498	0
TraesCS5D02G030000	0.243041	-2.04073	0.00497893	0.186161	Down	0.744253	0.528527	0.870436	0.186311	0.0662695	0.187673
TraesCS5D02G049200	0.205114	-2.2855	0.00457955	0.177077	Down	167.083	52.4165	142.627	11.9382	38.3665	41.1835
TraesCS5D02G050200	0.190088	-2.39526	0.00768234	0.244938	Down	127.906	32.4387	76.6661	8.63965	18.3276	25.2027
TraesCS5D02G068000	5.86659	2.55252	6.31e-10	3.18e-07	Up	0.954893	0.520596	0.71744	5.01317	4.31462	3.95185
TraesCS5D02G076300	5.05476	2.33764	0.00710352	0.233157	Up	0.536413	0.270854	0.484296	3.22915	4.35464	10.4909
TraesCS5D02G085500	0	#NAME?	8.12e-05	0.00896673	Down	0.040195	0.0647599	0.290538	0	0	0
TraesCS5D02G146500	72.439	6.17869	1.91e-35	3.29e-31	Up	0	0	0.0275344	1.60949	1.82519	2.20007
TraesCS5D02G188600	20.898	4.38529	0.00262814	0.123635	Up	0	0.0360681	0	0.237856	0.223055	0.28296
TraesCS5D02G210000	4.33413	2.11574	8.6e-11	5.21e-08	Up	0.475618	0.240683	0.395651	1.65465	1.86662	1.21993
TraesCS5D02G240100	0.215699	-2.21291	3.09e-05	0.00407568	Down	0.518035	0.367891	0.44246	0.0506143	0.123763	0.101295
TraesCS5D02G257400	0.195838	-2.35227	0.00190628	0.0979004	Down	0.321571	0.320231	0.619058	0.0300567	0.067373	0.160088
TraesCS5D02G329100	5.3885	2.42988	7e-22	2.54e-18	Up	0.261914	1.44169	1.14727	5.05867	4.32311	4.91389
TraesCS5D02G346100	8.02021	3.00364	0.00889452	0.268465	Up	0	0.0296224	0.0554895	0.222401	0.27368	0.173591
TraesCS5D02G368700	16.5828	4.05162	0.00022477	0.0203627	Up	0.028185	0	0.0295124	0.268289	0.382877	0.244341
TraesCS5D02G408200	0.0128009	-6.28761	7.29e-05	0.00822729	Down	1.69348	0.485983	1.0274	0	0	0.043304
TraesCS5D02G487900	0.142817	-2.80776	0.00352367	0.149381	Down	15.1246	3.63999	16.4687	1.16182	1.63542	2.1014
TraesCS5D02G488300	0.090692	-3.46288	0.00518963	0.190315	Down	9.2825	1.60025	13.0385	0.231688	0.529607	1.43342
TraesCS5D02G488400	0.076141	-3.71518	0.00957892	0.279945	Down	14.3732	1.08975	14.4869	0.228482	0.723646	1.19336
TraesCS5D02G488500	0.146445	-2.77157	0.00794199	0.249871	Down	18.1919	3.197	16.4279	0.878952	1.78866	2.77219
TraesCS5D02G488700	0.0447232	-4.48283	0.00757361	0.242703	Down	4.69902	0.230528	2.94728	0.128592	0.0471985	0.178499
TraesCS5D02G488800	0.0233525	-5.42028	0.000127721	0.0128952	Down	10.7998	1.50582	10.4589	0.176139	0.237425	0.179318
TraesCS5D02G488900	0.0958144	-3.38361	0.00198986	0.10082	Down	76.1853	14.55	65.9174	1.58485	5.88108	7.06645
TraesCS5D02G553200	10.8544	3.44021	0.00725401	0.236746	Up	0	0.0209918	0	0.039102	0.103869	0.195892
TraesCS6A02G059700	0.236427	-2.08053	0.00916528	0.272655	Down	0.739924	0.459505	0.496692	0.0955561	0.22095	0.0526993
TraesCS6A02G266000	23.1263	4.53146	0.00192898	0.0987389	Up	0	0	0	0.173933	0	0
TraesCS6A02G266100	7.68623	2.94228	1.1e-15	1.61e-12	Up	0.720265	0.304171	0.524855	3.32113	4.47223	3.4911
TraesCS6A02G281900	0.0593585	-4.0744	0.00739024	0.23976	Down	8.02481	1.43848	3.62624	0.155928	0.179453	0.51432
TraesCS6A02G297500	0.157532	-2.66628	0.00116243	0.0692037	Down	2.18564	0.825447	1.20906	0.300167	0	0.456807
TraesCS6A02G300100	0.114635	-3.12488	0.00360151	0.151472	Down	3.07109	3.49462	3.27427	0	0	0
TraesCS6A02G326200	0.117509	-3.08916	0.00349455	0.148602	Down	0.231831	0.149819	0.224777	0	0.0536353	0.0256857
TraesCS6A02G384400	0	#NAME?	1.17e-07	3.41e-05	Down	0	0	0.419122	0	0	0
TraesCS6A02G384500	0	#NAME?	5.95e-08	1.94e-05	Down	0	0	16.5344	0	0	0
TraesCS6B02G018700	23.0148	4.52449	0.00131871	0.0765927	Up	0	0.0623413	0	0.645271	0.598347	0.126761
TraesCS6B02G059800	6.61453	2.72564	0.00996689	0.286316	Up	0.0256866	0	0.0247961	0.12391	0.296361	0.153085
TraesCS6B02G091100	0.0222424	-5.49054	9.56e-05	0.0102531	Down	0.885346	0.634789	0.412803	0	0	0.0284872
TraesCS6B02G161400	0	#NAME?	0.000224978	0.0203627	Down	1.0292	0	1.19572	0	0	0
TraesCS6B02G182600	0	#NAME?	0.0061045	0.211526	Down	0.0946688	0.183904	0.0770769	0	0	0
TraesCS6B02G236200	4.07	2.02503	0.0010067	0.0628588	Up	0.50234	0.177274	0.111215	0.777361	1.45005	0.979661
TraesCS6B02G268100	Inf	Inf	0.00132298	0.0766471	Up	0	0	0	0.975047	0.804395	0.127762
TraesCS6B02G329500	11.8649	3.56863	0.00293902	0.132935	Up	0	0	0	0	0	0
TraesCS6B02G353200	0.0879322	-3.50746	0.00931886	0.274904	Down	2.04579	0.259748	2.07466	0.0699168	0.0369734	0.278043
TraesCS6D02G101700	0.232162	-2.10679	0.00912864	0.271965	Down	0.362388	0.446191	0.210222	0.09167	0.0999238	0.0637236
TraesCS6D02G217800	4.65352	2.21832	0.00906143	0.270869	Up	0.0397977	0.155759	0.0700891	0.512901	0.503607	0.241511
TraesCS6D02G237900	5.02145	2.3281	0.000366167	0.0295065	Up	0.0777882	0.0545118	0.303114	0.675825	1.03167	0.521931
TraesCS6D02G238200	8.35887	3.06331	0.00495621	0.185791	Up	0	0.158122	0	0.495794	0.537031	0.255305
TraesCS6D02G244400	0.17533	-2.51186	1.69e-07	4.76e-05	Down	0.659271	0.696702	0.528753	0	0.143642	0.0910311
TraesCS6D02G262400	0.12977	-2.94597	0.0080909	0.253057	Down	4.21373	0.802333	2.75679	0.156851	0.537254	0.512866
TraesCS6D02G277500	0.212226	-2.23633	0.00922765	0.273325	Down	1.07084	0.592135	1.34034	0.192369	0	0.54475
TraesCS6D02G279700	27.0484	4.75747	0.000995478	0.0623836	Up	0.161388	0	0	2.02178	1.94048	0.504438
TraesCS6D02G310700	0	#NAME?	0.00632276	0.216053	Down	0.255378	0.188272	0.452285	0	0	0
TraesCS6D02G330900	0.0890986	-3.48845	0.00681698	0.22677	Down	0.271355	0.0578512	0.300241	0.017782	0	0.0567481
TraesCS6D02G364300	5.33474	2.41542	2.36e-06	0.000459651	Up	0	0.0481171	0	0.0225621	0.0490701	0.0466287
TraesCS6D02G404500	0.167381	-2.57879	0.000562479	0.041105	Down	1.00602	0.858696	0.562664	0.221466	0	0.252432
TraesCS7A02G159500	0.223143	-2.16396	0.00855957	0.262348	Down	0.786865	0.652333	0.238139	0.0609389	0.207587	0
TraesCS7A02G201100	5.05969	2.33905	0.00445522	0.174543	Up	0.354155	0.238253	0.21586	1.43579	1.22208	1.38278
TraesCS7A02G217100	0.197503	-2.34005	0.000695601	0.0478461	Down	0.224477	0.331887	0.140969	0.05939	0	0.0592237
TraesCS7A02G279500	0.020865	-5.58277	1.04e-10	6.14e-08	Down	2.51369	1.24264	2.25051	0	0.0408716	0.0376639
TraesCS7A02G364500	0.184928	-2.43496	0.00265228	0.124542	Down	1.26113	0.396782	1.19341	0.165393	0.173856	0.224159
TraesCS7A02G388900	0.154816	-2.69138	0.000902098	0.0585833	Down	0.29059	0.798851	0.380494	0.0396535	0.134244	0.0853873
TraesCS7A02G394100	0.128289	-2.96253	0.00334745	0.144708	Down	0.929599	0.470763	0.369261	0.0785418	0.0843608	0.080095
TraesCS7A02G430300	6.23295	2.63991	0.0015289	0.0847474	Up	0.25527	0	0.165122	0.917047	0.36958	1.58069
TraesCS7A02G440300	0.191126	-2.38741	0.00871108	0.265013	Down	1.41361	0.684769	0.871316	0.284661	0	0.322169
TraesCS7A02G476800	0.138094	-2.85628	0.00826059	0.256621	Down	0.207282	0.118198	0.112892	0.0371538	0.0202248	0.0192372
TraesCS7A02G489000	0.209767	-2.25314	0.00556367	0.19942	Down	98.4873	25.8603	78.2777	10.3647	13.3925	21.6936
TraesCS7A02G516400	0.210327	-2.2493	0.000928385	0.0593093	Down	0	0	2.50686	0	0	0
TraesCS7A02G553600	8.7758	3.13353	0.00381361	0.157703	Up	0.0227301	0	0.0122139	0.0826878	0.0738848	0.128009
TraesCS7A02G558500	0.130423	-2.93873	0.00981432	0.283941	Down	77.4187	14.9696	44.9451	2.57768	9.10685	8.15369
TraesCS7A02G568500	0.0553248	-4.17593	0.00839617	0.259316	Down	0.111844	0.32475	0.127076	0	0	0
TraesCS7B02G033200	0.15678	-2.67319	0.00290179	0.132018	Down	0.152342	0.0840664	0.149624	0	0.0278577	0.0396735
TraesCS7B02G145200	0.0932373	-3.42295	0.00063263	0.0445942	Down	0.25878	0.228463	0.300802	0.0236909	0.0267262	0.0254489
TraesCS7B02G244100	Inf	Inf	0.00168898	0.0905585	Up	0	0	0	0.279472	0.376079	0.103538
TraesCS7B02G259700	0.238944	-2.06526	8.44e-06	0.00138192	Down	63.4642	28.0549	30.6558	21.3975	23.5355	11.3936
TraesCS7B02G296000	0.0991992	-3.33353	4.45e-11	2.82e-08	Down	1.7412	1.1672	1.96158	0.158286	0.0564835	0.295851
TraesCS7B02G297700	0.248175	-2.01057	0.00122934	0.0722104	Down	0.595595	0.260745	0.744511	0.142928	0.0774651	0.22228
TraesCS7B02G342600	0.0756435	-3.72464	6.47e-06	0.00110307	Down	0.827181	0.453541	0.609052	0.113942	0	0.0400025
TraesCS7B02G442200	4.0936	2.03337	0.000685646	0.0473974	Up	0.0679465	0.150111	0.146308	0.587096	0.571274	0.766828
TraesCS7B02G445000	12.9986	3.70029	4.03e-06	0.000738133	Up	0.0443848	0.129742	0	0.535683	0.764286	0.966601
TraesCS7B02G472200	10.3597	3.37291	4.54e-08	1.52e-05	Up	0	0	0	0.305293	0.232338	0.442485
TraesCS7B02G472600	7.78077	2.95991	1.32e-13	1.4e-10	Up	0.21746	0.317905	0.378304	2.76837	3.17274	3.45714
TraesCS7B02G498100	0.231023	-2.11389	6.38e-07	0.000151361	Down	2.82898	1.87315	3.70474	0.690041	0.507646	0.536656
TraesCS7D02G120000	30.9034	4.94969	2.39e-08	8.75e-06	Up	0	0	0.0167796	0.289816	0.216427	0.250513
TraesCS7D02G161100	0.232481	-2.10481	0.00196781	0.100143	Down	1.47428	0.568169	1.48563	0.185724	0.328024	0.312043
TraesCS7D02G161200	0.115821	-3.11003	0.00309966	0.137659	Down	44.3891	10.1598	27.3412	1.6707	3.04695	4.72498
TraesCS7D02G201600	4.48546	2.16526	5.21e-14	5.9e-11	Up	3.18441	3.44373	3.2509	15.8201	17.8849	12.5212
TraesCS7D02G276800	12.7774	3.67553	2.35e-12	1.84e-09	Up	0.0341557	0.0374169	0.108554	0.812553	0.596201	0.528314
TraesCS7D02G303000	0.0884134	-3.49959	0.000387028	0.0308279	Down	1.00436	0.354883	0.515769	0	0.0996358	0.0482212
TraesCS7D02G389500	0.172208	-2.53778	7.98e-07	0.000182469	Down	3.5935	2.12309	3.03912	0.596115	0.194521	0.872688
TraesCS7D02G441700	0.0601802	-4.05457	7.23e-16	1.09e-12	Down	1.62134	1.24626	0.875576	0.0461306	0.0495613	0.0930195
TraesCS7D02G463700	0.147413	-2.76206	0.000104312	0.010998	Down	1.918	0.807299	1.31078	0.231262	0.201796	0.175784
TraesCS7D02G501500	4.07682	2.02744	0.000133553	0.0133861	Up	0.111159	0	0.199534	0.211755	0.481517	0.688687
TraesCS7D02G551400	0.158123	-2.66088	0.00754639	0.242281	Down	53.4828	12.4862	34.0754	2.14961	5.7419	8.46434
TraesCSU02G007900	0.201669	-2.30994	1.86e-13	1.91e-10	Down	0.765016	0.849126	0.9679	0.105764	0.23164	0.14983
TraesCSU02G048500	0.159321	-2.64999	0.00131613	0.076507	Down	0.510286	0.191687	0.608759	0.0299612	0.0318886	0.120554
TraesCSU02G097600	0.223447	-2.162	0.00176235	0.0934045	Down	0.148153	0.0891474	0.16107	0.0371475	0.00987392	0.0093324
TraesCSU02G122100	0.0942941	-3.40669	0.00640502	0.217906	Down	0.57684	0.254172	0.270481	0	0.054727	0.0521547
TraesCSU02G176200	0.143688	-2.79899	0.00994458	0.28601	Down	14.6594	2.52787	10.6476	1.35019	1.3551	1.45553
