## Supplementary figures, tables, methods, and movie and for "*Thinopyrum intermedium* TiAP1 interacts with a chitin deacetylase from *Blumeria graminis* f. sp. *tritici* and increases the resistance to *Bgt* in wheat": Table S4.xlsx

### Sheet: Table S4
Table S4 Gene ontology (GO) analysis of the differentially expressed genes in OE2-2 and Bob-2
id	term	category	ListHits	pval	Enrichment_score	Gene
GO:0008152	metabolic process	biological_process	10	3.52631e-12	20.4817	TraesCS3A02G483000; TraesCS3B02G293200; TraesCS3B02G525000; TraesCS3B02G526000; TraesCS3B02G528500; TraesCS3D02G260300; TraesCS3D02G260500; TraesCS3D02G475200; TraesCS3D02G477300; TraesCS7D02G551400
GO:0005975	carbohydrate metabolic process	biological_process	21	1.63381e-09	4.60003	TraesCS1B02G454500; TraesCS1D02G431200; TraesCS2B02G327300; TraesCS2B02G516700; TraesCS3A02G480200; TraesCS3A02G480400; TraesCS3A02G481600; TraesCS3A02G483000; TraesCS3B02G293200; TraesCS3B02G525000; TraesCS3B02G526000; TraesCS3B02G528500; TraesCS3D02G260300; TraesCS3D02G260500; TraesCS3D02G475200; TraesCS3D02G477300; TraesCS3D02G478000; TraesCS3D02G478300; TraesCS5B02G403700; TraesCS5D02G408200;…
GO:0006032	chitin catabolic process	biological_process	5	8.25497e-08	23.5407	TraesCS3B02G293200; TraesCS3D02G260300; TraesCS3D02G260500; TraesCS5B02G403700; TraesCS5D02G408200
GO:0016998	cell wall macromolecule catabolic process	biological_process	5	8.25497e-08	23.5407	TraesCS3B02G293200; TraesCS3D02G260300; TraesCS3D02G260500; TraesCS5B02G403700; TraesCS5D02G408200
GO:0042742	defense response to bacterium	biological_process	5	6.20554e-07	16.7836	TraesCS1A02G355300; TraesCS1D02G355100; TraesCS3A02G517100; TraesCS4B02G264500; TraesCS4D02G264500
GO:0051301	cell division	biological_process	3	1.84633e-05	19.4211	TraesCS5A02G003500; TraesCS5A02G003700; TraesCS5D02G004500
GO:0055114	oxidation-reduction process	biological_process	32	4.42687e-05	2.03096	TraesCS1A02G414500; TraesCS1B02G253600; TraesCS2A02G027400; TraesCS2A02G027500; TraesCS2A02G027700; TraesCS2A02G071700; TraesCS2A02G107500; TraesCS2A02G315600; TraesCS2A02G394900; TraesCS2A02G395000; TraesCS2B02G036900; TraesCS2B02G124800; TraesCS2B02G125100; TraesCS2B02G413000; TraesCS2B02G445600; TraesCS2D02G029500; TraesCS2D02G107800; TraesCS3A02G061600; TraesCS4A02G061900; TraesCS4B02G237600;…
GO:0050832	defense response to fungus	biological_process	3	0.000249499	9.97779	TraesCS1A02G355300; TraesCS1D02G355100; TraesCS3A02G517100
GO:0006508	proteolysis	biological_process	11	0.00903184	2.02426	TraesCS2A02G069700; TraesCS2A02G421500; TraesCS2A02G422100; TraesCS2B02G440700; TraesCS2D02G068500; TraesCS2D02G418600; TraesCS3A02G483900; TraesCS3D02G320700; TraesCS5B02G242400; TraesCS7A02G489000; TraesCS7B02G445000
GO:0006979	response to oxidative stress	biological_process	5	0.0255232	2.24058	TraesCS2A02G071700; TraesCS2A02G107500; TraesCS2B02G124800; TraesCS2B02G125100; TraesCS2D02G107800
GO:0005576	extracellular region	cellular_component	7	0.0310751	1.92249	TraesCS1B02G217200; TraesCS2A02G107500; TraesCS2B02G124800; TraesCS2D02G107800; TraesCS4D02G031700; TraesCS5B02G181500; TraesCS7D02G161200
GO:0005737	cytoplasm	cellular_component	3	0.503651	0.814666	TraesCS2B02G224300; TraesCS2B02G451100; TraesCS5D02G085500
GO:0005634	nucleus	cellular_component	14	0.569431	0.915305	TraesCS1A02G410500; TraesCS1B02G440300; TraesCS2A02G161500; TraesCS2B02G187500; TraesCS2D02G391500; TraesCS3A02G404400; TraesCS3B02G379200; TraesCS4B02G170100; TraesCS4D02G172200; TraesCS5B02G224100; TraesCS6B02G268100; TraesCS6D02G217800; TraesCS6D02G238200; TraesCS7B02G472600
GO:0016020	membrane	cellular_component	15	0.702531	0.845707	TraesCS1B02G413900; TraesCS2B02G255800; TraesCS2D02G017500; TraesCS2D02G194300; TraesCS3A02G406800; TraesCS3B02G023300; TraesCS3B02G435200; TraesCS3D02G022500; TraesCS5B02G045100; TraesCS5D02G050200; TraesCS5D02G240100; TraesCS5D02G257400; TraesCS6D02G330900; TraesCSU02G048500; TraesCSU02G097600
GO:0016021	integral component of membrane	cellular_component	36	0.738881	0.895495	TraesCS1B02G323100; TraesCS1B02G455100; TraesCS2A02G027400; TraesCS2A02G027700; TraesCS2B02G255800; TraesCS2B02G445600; TraesCS2B02G473000; TraesCS2D02G017500; TraesCS2D02G194300; TraesCS3A02G406800; TraesCS3B02G023300; TraesCS3B02G435200; TraesCS3D02G022500; TraesCS4A02G454300; TraesCS4B02G387600; TraesCS5A02G198400; TraesCS5B02G045100; TraesCS5D02G049200; TraesCS5D02G050200; TraesCS5D02G240100;…
GO:0016798	hydrolase activity, acting on glycosyl bonds	molecular_function	10	2.24747e-11	17.2632	TraesCS3A02G483000; TraesCS3B02G293200; TraesCS3B02G525000; TraesCS3B02G526000; TraesCS3B02G528500; TraesCS3D02G260300; TraesCS3D02G260500; TraesCS3D02G475200; TraesCS3D02G477300; TraesCS7D02G551400
GO:0042973	glucan endo-1,3-beta-D-glucosidase activity	molecular_function	3	7.01139e-09	120.842	TraesCS3A02G483000; TraesCS3B02G528500; TraesCS3D02G477300
GO:0004553	hydrolase activity, hydrolyzing O-glycosyl compounds	molecular_function	16	1.1655e-08	5.36083	TraesCS1B02G454500; TraesCS1D02G431200; TraesCS2B02G327300; TraesCS2B02G516700; TraesCS3A02G480200; TraesCS3A02G480400; TraesCS3A02G481600; TraesCS3A02G483000; TraesCS3B02G525000; TraesCS3B02G526000; TraesCS3B02G528500; TraesCS3D02G475200; TraesCS3D02G477300; TraesCS3D02G478000; TraesCS3D02G478300; TraesCS6A02G266100
GO:0004568	chitinase activity	molecular_function	5	8.25497e-08	23.5407	TraesCS3B02G293200; TraesCS3D02G260300; TraesCS3D02G260500; TraesCS5B02G403700; TraesCS5D02G408200
GO:0020037	heme binding	molecular_function	21	1.94632e-06	3.04766	TraesCS1B02G253600; TraesCS2A02G027400; TraesCS2A02G027500; TraesCS2A02G027700; TraesCS2A02G071700; TraesCS2A02G107500; TraesCS2B02G036900; TraesCS2B02G124800; TraesCS2B02G125100; TraesCS2B02G445600; TraesCS2D02G029500; TraesCS2D02G107800; TraesCS3A02G061600; TraesCS4A02G061900; TraesCS4B02G237600; TraesCS5A02G004500; TraesCS5D02G146500; TraesCS5D02G487900; TraesCS5D02G488500; TraesCS6A02G326200;…
GO:0016705	oxidoreductase activity, acting on paired donors, with incorporation or reduction of molecular oxygen	molecular_function	15	1.20993e-05	3.37967	TraesCS1B02G253600; TraesCS2A02G027400; TraesCS2A02G027500; TraesCS2A02G027700; TraesCS2B02G036900; TraesCS2B02G445600; TraesCS2D02G029500; TraesCS3A02G061600; TraesCS4A02G061900; TraesCS4B02G237600; TraesCS5A02G004500; TraesCS5D02G146500; TraesCS5D02G487900; TraesCS5D02G488500; TraesCSU02G048500
GO:0008171	O-methyltransferase activity	molecular_function	5	1.67085e-05	9.49022	TraesCS4D02G073700; TraesCS5D02G488300; TraesCS5D02G488400; TraesCS5D02G488800; TraesCS5D02G488900
GO:0004497	monooxygenase activity	molecular_function	11	1.78261e-05	4.14101	TraesCS2A02G027400; TraesCS2A02G027500; TraesCS2A02G027700; TraesCS2B02G036900; TraesCS2B02G445600; TraesCS2D02G029500; TraesCS3A02G061600; TraesCS5A02G004500; TraesCS5D02G487900; TraesCS5D02G488500; TraesCSU02G048500
GO:0005506	iron ion binding	molecular_function	15	4.97712e-05	3.0027	TraesCS1B02G253600; TraesCS2A02G027400; TraesCS2A02G027500; TraesCS2A02G027700; TraesCS2B02G036900; TraesCS2B02G445600; TraesCS2D02G029500; TraesCS3A02G061600; TraesCS4A02G061900; TraesCS4B02G237600; TraesCS5A02G004500; TraesCS5D02G146500; TraesCS5D02G487900; TraesCS5D02G488500; TraesCSU02G048500
GO:0008061	chitin binding	molecular_function	3	5.27449e-05	14.8983	TraesCS3B02G293200; TraesCS3D02G260300; TraesCS3D02G260500
