## Supplementary figures, tables, methods, and movie and for "*Thinopyrum intermedium* TiAP1 interacts with a chitin deacetylase from *Blumeria graminis* f. sp. *tritici* and increases the resistance to *Bgt* in wheat": Table S5.xlsx

### Sheet: Sheet1
Table S5 Expression of selected pathogen-responsive genes in Bob-0, Bob-2, OE2-0, and OE2-2 in the RNA-Seq experiments
gene_id	Bob-0	OE2-0	Bob-2	OE2-2
TraesCS1A02G163600	0.292453	0.181562	0.0736943	0.336503
TraesCS1A02G410500	0.795151	0.470983	1.28444	4.96174
TraesCS1B02G440300	0.365341	0.146219	0.502599	2.3667
TraesCS2A02G161500	2.33236	1.68241	5.71702	25.676
TraesCS2B02G187500	1.45545	0.743937	3.6374	16.373
TraesCS2B02G224300	0.796248	0.235377	0.24198	1.06117
TraesCS3A02G404400	0.358508	0.0537887	0	0.911138
TraesCS3B02G379200	7.89111	3.57964	7.56114	34.3633
TraesCS4A02G092800	0	0.152816	0	1.30566
TraesCS5A02G049600	11.9797	3.08121	2.18797	9.63876
TraesCS6A02G266100	14.4123	4.93823	0.51643	3.76149
TraesCS6B02G018700	0.0203831	0.0199425	0.0207804	0.456793
TraesCS6D02G237900	0.878582	0.425375	0.145138	0.743142
TraesCS7A02G201100	2.34735	0.0367357	0.269423	1.34688
TraesCS7D02G201600	6.50421	3.87688	3.29301	15.4087
TraesCS2A02G071700	0.0670937	0.0415065	0.0140034	0.246959
TraesCS2D02G347500	1.10944	0.514477	0.495733	2.03329
TraesCS2B02G367500	1.43182	0.344326	0.740477	3.04082
TraesCS5B02G059900	1.54779	0.300942	0.480478	2.73818
TraesCS5D02G068000	5.63406	1.1596	0.730976	4.42655
TraesCS2B02G516700	220.648	176.795	14.2632	63.8091
TraesCS5D02G188600	0.302492	0.0902665	0.0120227	0.247957
