## Supplementary figures, tables, methods, and movie and for "*Thinopyrum intermedium* TiAP1 interacts with a chitin deacetylase from *Blumeria graminis* f. sp. *tritici* and increases the resistance to *Bgt* in wheat": Table S6.xlsx

### Sheet: Sheet1
Table S6 The primers used in this study
ASPV	AAGGAAGTTTAACGTGGGACAGAACGACCT	The primer of TiAP1 VIGS identification
ASPVR	AACCACCACCACCGTCAGAGAGAATACTACGAGACACGA
BS-10	GGTGCTTGATGCTTTGGATAAGG	The primer of BSMV-VIGS identification
BS-32	TGGTCTTCCCTTGGGGGAC
M13F	TGTAAAACGACGGCCAGT	The primer of simple-TiAP1 identification
M13R	CAGGAAAGAGCTATGACC
ActinF	CCGGCATTGTCCACATGAA	The primer of wheat internal reference identification
ActinR	CCAAAAGGAAAAGCTGAACCG
37846F	TACTGCCTTACGCCCTACTTC	The primer of TiAP1 qRT-PCR identification
37846R	GCTTCCTCCGCTCATCCTT
Pubi-ASPF	CGCGGATCCAGGCAGACCTCACCCAAAC	The primer of transgenic TiAP1 gene Bobwhite identification
Pubi-ASPR	CGCGGTACCTACTACGAGACACGAAGCGA
Bar-F	AAGCACGGTCAACTTCCGTA	The primer of transgenic TiAP1 gene Bobwhite identification
Bar-R	AACCCACGTCATGCCAGTTC
BD-AP1F	GGGAATTCCATATGGCACCACTAACCTGCAGCACC	The primer of bait gene TiAP1 identification
BD-AP1R	CCGGAATTCGAGCGCGCTGCAGTCGGC
ADF	CTATTCGATGATGAAGATACCCCACCAAACCC	The primer of yeast library colony identification
ADR	GTGAACTTGCGGGGTTTTTCAGTATCTACGAT
BgtCDA1F	GTCTTTTTGGAGTCTTCCT	The primer of simple-BgtCDA1 identification
BgtCDA1R	ATTTATCGTCTGATTTCGT
AD-BgtCDA1F	GGAGGCCAGTGAATTCATGGGAGATGACCACGGCG	The primer of pery gene BgtCDA1 identification
AD-BgtCDA1R	CGAGCTCGATGGATCCTTATTTGCGATCGCAAGAGCCG
APnLUCF	ctcggtacccgggatccaATGGCACCACTAACCTGCAGC	The primer of ΔspTiAP1-nLUC identification
APnLUCR	acgagatctggtcgacGAGCGCGCTGCAGTCGGC
Chi9cLUCF	tacgcgtcccggggcggtaccATGGGAGATGACCACGGCGCT	The primer of cLUC-ΔspBgtCDA1 identification
Chi9cLUCR	tgtagtccatttgttggatcccgTTATTTGCGATCGCAAGAGC
APGF	CACCATGCTAACCTGCAGCACCGGT	The primer of ΔspTiAP1-cGFP identification
APGR	GAGCGCGCTGCAGTCGGC
GAPF	CACCCTAACCTGCAGCACCGGT	The primer of cGFP-ΔspTiAP1 identification
GAPR	TCAGAGCGCGCTGCAGTCGGC
BgtCDA1GF	CACCATGGGAGATGACCACG	The primer of ΔspBgtCDA1-nGFP identification
BgtCDA1GR	TTTGCGATCGCAAGAGCCGGAAGA
GBgtCDA1R	TTATTTGCGATCGCAAGAGCC	The primer of nGFP-ΔspBgtCDA1 identification
pENTR-BgtCDA1F	CACCGACAAAGCTATTGCTGGAG	The primer of BgtCDA1 HIGS identification
pENTR-BgtCDA1R	AAAAGTTGATCCTTGACA
γ-BgtCDA1 F	AAGGAAGTTTAAAATGATGATGCATCAC	The primer of BgtCDA1 VIGS identification
γ-BgtCDA1 R	AACCACCACCACCGTTTTGTTGTTTACTGGCGCAG
ASPGF	GCTCTAGAAGGCAGACCTCACCCAAAC	The primer of TiAP1-GFP identification
ASPGR	AGGCGCGCCGAGCGCGCTGCAGTCGGCGGT
spAPF	GCTCTAGAATGGCACCACTAACCTGCAGCACC	The primer of ΔspTiAP1-GFP identification
spAPR	AGGCGCGCCGAGCGCGCTGCAGTCGGC
